# Contiguously-hydrophobic sequences are functionally significant throughout the human exome

**DOI:** 10.1101/2021.09.02.458776

**Authors:** Ruchi Lohia, Matthew E.B. Hansen, Grace Brannigan

**Author notes:** **For correspondence:** (GB). These authors contributed equally to this work (Matthew E.B. Hansen, Grace Brannigan). Stanley Institute for Cognitive Genomics, Cold Spring Harbor Laboratory, USA.

## Abstract

Hydrophobic interactions have long been established as essential to stabilizing structured proteins as well as drivers of aggregation, but the impact of hydrophobicity on the functional significance of sequence variants has rarely been considered in a genome-wide context. Here we test the role of hydrophobicity on functional impact using a set of 70,000 disease and non-disease associated single nucleotide polymorphisms (SNPs), using enrichment of disease-association as an indicator of functionality. We find that functional impact is uncorrelated with hydrophobicity of the SNP itself, and only weakly correlated with the average local hydrophobicity, but is strongly correlated with both the size and minimum hydrophobicity of the contiguous hydrophobic domain that contains the SNP. Disease-association is found to vary by more than 6-fold as a function of contiguous hydrophobicity parameters, suggesting utility as a prior for identifying causal variation. We further find signatures of differential selective constraint on domain hydrophobicity, and that SNPs splitting a long hydrophobic region or joining two short regions of contiguous hydrophobicity are particularly likely to be disease-associated. Trends are preserved for both aggregating and non-aggregating proteins, indicating that the role of contiguous hydrophobicity extends well beyond aggregation risk.

**Statement of Significance:** Proteins rely on the hydrophobic effect to maintain structure and interactions with the environment. Surprisingly, no signs that amino acid hydrophobicity influences natural selection have been detected using modern genetic data. This may be because analyses that treat each amino acid separately do not reveal significant results, which we confirm here. However, because the hydrophobic effect becomes more powerful as more hydrophobic molecules are introduced, we tested whether unbroken stretches of hydrophobic amino acids are under selection. Using genetic variant data from across the human genome, we found evidence that selection pressure increases continually with the length of the unbroken hydrophobic sequence. These results could lead to improvements in a wide range of genomic tools as well as insights into disease and protein evolutionary history.
