## Supplementary material for "Contiguously-hydrophobic sequences are functionally significant throughout the human exome": Dataset S2

### Sheet: Sheet1
source	term_name	term_id	adjusted_p_value	negative_log10_of_adjusted_p_value	term_size	query_size	intersection_size	fquery	fterm	fgeom	effective_domain_size	intersections
GO:CC	membrane	GO:0016020	1.49693e-28	27.8248	5219	615	471	0.765854	0.0902472	0.262899	9678	Q9GZK6,O43187,Q8IXQ6,Q8NGG5,Q6IFH4,Q9HA72,P08686,O43614,P16871,Q9Y5G5,Q7Z442,P29033,Q96KK4,Q8NHS3,Q9UGF6,P51801,Q8ND61,Q96R47,Q9Y6C5,Q9NZQ8,P34810,Q8IWL2,P24821,P05121,Q9NPA1,Q9NXS2,Q2M3M2,Q9Y375,P22607,Q9H346,Q13183,Q9NPC4,Q8NGR9,Q6ZRH7,Q9UHI7,Q9Y2C9,Q8NH67,Q8WZ42,O15245,O95498,P02751,Q8NGP2,Q8NGC2,Q8WWX8,Q5GH77,Q92643,P33991,P20023,Q12866,Q01629,Q05932,Q13291,Q99808,Q9NYV8,P29372,Q14957,Q02413,…
GO:BP	response to stimulus	GO:0050896	1.72617e-11	10.7629	5154	598	423	0.707358	0.0820722	0.240945	9362	Q9GZK6,O43187,Q8IXQ6,Q8NGG5,Q6IFH4,O43614,P16871,Q7Z442,P29033,Q96KK4,Q8NHS3,Q9UGF6,Q96R47,Q9Y6C5,Q9NZQ8,P34810,Q8IWL2,P24821,P00915,P05121,Q9NPA1,P22607,Q9H346,Q8NGR9,Q6ZRH7,Q9UHI7,Q9Y2C9,Q8NH67,O43295,Q8WZ42,O15245,P02751,Q8NGP2,Q8NGC2,P33991,P20023,Q12866,Q01629,Q13291,Q99808,Q9NYV8,P29372,Q14957,Q02413,Q13393,Q8NGX3,P61278,Q9NY15,Q9UMX9,Q17RS7,Q9Y4A9,O00124,P22455,Q8NGZ6,Q15661,Q96RI0,P59796,…
GO:CC	intrinsic component of membrane	GO:0031224	1.07713e-57	56.9677	3319	615	407	0.661789	0.122627	0.284874	9678	Q9GZK6,Q8NGG5,Q6IFH4,Q9HA72,O43614,P16871,Q9Y5G5,Q7Z442,P29033,Q96KK4,Q8NHS3,Q9UGF6,P51801,Q8ND61,Q96R47,Q9Y6C5,Q9NZQ8,P34810,Q9NPA1,Q9NXS2,Q2M3M2,P22607,Q9H346,Q13183,Q9NPC4,Q8NGR9,Q6ZRH7,Q9UHI7,Q9Y2C9,Q8NH67,O15245,O95498,Q8NGP2,Q8NGC2,Q8WWX8,Q5GH77,Q92643,P20023,Q12866,Q01629,Q13291,Q99808,Q9NYV8,P29372,Q14957,Q02413,Q8NGX3,Q6UWW9,Q9NY15,Q9BVX2,Q9UMX9,Q9Y4A9,O00124,P22455,Q8NGZ6,Q96RI0,Q14246,…
GO:CC	integral component of membrane	GO:0016021	1.03238e-54	53.9862	3231	615	396	0.643902	0.122563	0.280924	9678	Q9GZK6,Q8NGG5,Q6IFH4,Q9HA72,O43614,P16871,Q9Y5G5,Q7Z442,P29033,Q96KK4,Q8NHS3,Q9UGF6,P51801,Q8ND61,Q96R47,Q9Y6C5,Q9NZQ8,P34810,Q9NPA1,Q9NXS2,Q2M3M2,P22607,Q9H346,Q13183,Q9NPC4,Q8NGR9,Q6ZRH7,Q9UHI7,Q9Y2C9,Q8NH67,O15245,Q8NGP2,Q8NGC2,Q8WWX8,Q5GH77,Q92643,P20023,Q12866,Q01629,Q13291,Q99808,Q9NYV8,P29372,Q14957,Q02413,Q8NGX3,Q6UWW9,Q9NY15,Q9BVX2,Q9UMX9,Q9Y4A9,O00124,P22455,Q8NGZ6,Q96RI0,Q14246,Q8NGY3,…
TF	Factor: SRY; motif: TCAATAMCATTGA	TF:M04557	0.00210845	2.67604	5303	623	390	0.626003	0.0735433	0.214565	10160	Q86X67,Q9GZK6,Q8IXQ6,Q8NGG5,Q9HA72,P08686,O43614,P16871,Q9Y5G5,P29033,Q96KK4,Q8NHS3,Q9UGF6,Q4G0P3,Q96R47,P34810,Q8IWL2,P00915,P05121,Q2M3M2,Q9Y375,Q96HP4,Q9H346,Q8NGR9,Q9Y2C9,Q8NH67,Q8WZ42,O15245,O95498,P02751,Q8NGP2,Q8NGC2,Q8WWX8,Q5GH77,Q92643,Q01629,Q8NHW6,Q4AC99,Q9NYV8,O75155,Q02413,Q13393,Q8NGX3,Q6UWW9,Q9UBD5,Q9UMX9,Q9Y4A9,O00124,Q8NGZ6,Q15661,Q96RI0,P59796,Q14246,Q02747,Q8NGY3,Q96JQ5,Q8NGF1,…
GO:BP	cellular response to stimulus	GO:0051716	1.68763e-07	6.77272	4313	598	357	0.59699	0.082773	0.222294	9362	Q9GZK6,O43187,Q8IXQ6,Q8NGG5,Q6IFH4,O43614,P16871,P29033,Q96KK4,Q8NHS3,Q9UGF6,Q96R47,Q9Y6C5,Q9NZQ8,P34810,Q8IWL2,P24821,P00915,P05121,P22607,Q9H346,Q8NGR9,Q9Y2C9,Q8NH67,O43295,Q8WZ42,P02751,Q8NGP2,Q8NGC2,P33991,P20023,Q12866,Q01629,Q13291,Q99808,Q9NYV8,P29372,Q14957,Q13393,Q8NGX3,P61278,Q17RS7,Q9Y4A9,O00124,P22455,Q8NGZ6,Q96RI0,P59796,Q14246,Q02747,Q8NGY3,Q8NGF1,Q8NBP7,P59543,Q9H209,Q8NGJ2,Q96LA9,…
GO:BP	multicellular organismal process	GO:0032501	0.00054701	3.262	4547	598	357	0.59699	0.0785133	0.216499	9362	Q9GZK6,Q8NGG5,Q6IFH4,O43614,P16871,P29033,Q96KK4,Q8NHS3,Q9UGF6,P51801,Q4G0P3,Q96R47,Q9Y6C5,Q9NZQ8,Q8IWL2,P24821,P05121,Q9NPA1,P22607,Q9H346,Q8NGR9,Q6ZRH7,Q9UHI7,Q9Y2C9,Q8NH67,Q8WZ42,O15245,P02751,Q8NGP2,Q8NGC2,P20023,Q12866,Q8NHW6,Q05932,Q13291,Q99808,Q9NYV8,Q14957,Q02413,Q8NGX3,P61278,Q9NY15,Q9UMX9,Q9Y4A9,P22455,Q8NGZ6,Q96RI0,Q02747,Q8NGY3,Q8NGF1,Q9NRR4,Q8NEC5,Q8NBP7,P59543,Q9H209,Q8NGJ2,Q6IF99,…
GO:CC	cell periphery	GO:0071944	1.38253e-31	30.8593	3356	615	361	0.586992	0.107569	0.25128	9678	Q9GZK6,O43187,Q8NGG5,Q6IFH4,Q9HA72,O43614,P16871,Q9Y5G5,P29033,Q96KK4,Q9UGF6,P51801,Q96R47,Q9Y6C5,Q9NZQ8,P34810,P05121,Q9NPA1,Q2M3M2,P22607,Q9H346,Q13183,Q8NGR9,Q6ZRH7,Q9UHI7,Q9Y2C9,Q8NH67,Q8WZ42,O15245,O95498,P02751,Q8NGP2,Q8NGC2,Q8WWX8,Q5GH77,P20023,Q12866,Q01629,Q13291,Q99808,Q9NYV8,Q14957,Q02413,Q13393,Q8NGX3,Q9NY15,Q9Y4A9,P22455,Q8NGZ6,Q96RI0,Q14246,Q8NGY3,Q96JQ5,Q8NGF1,Q8NEC5,Q9UJ71,Q8NBP7,…
GO:CC	plasma membrane	GO:0005886	1.20246e-32	31.9199	3294	615	359	0.58374	0.108986	0.252229	9678	Q9GZK6,O43187,Q8NGG5,Q6IFH4,Q9HA72,O43614,P16871,Q9Y5G5,P29033,Q96KK4,Q9UGF6,P51801,Q96R47,Q9Y6C5,Q9NZQ8,P34810,P05121,Q9NPA1,Q2M3M2,P22607,Q9H346,Q13183,Q8NGR9,Q6ZRH7,Q9UHI7,Q9Y2C9,Q8NH67,Q8WZ42,O15245,O95498,P02751,Q8NGP2,Q8NGC2,Q8WWX8,Q5GH77,P20023,Q12866,Q01629,Q13291,Q99808,Q9NYV8,Q14957,Q02413,Q13393,Q8NGX3,Q9NY15,Q9Y4A9,P22455,Q8NGZ6,Q96RI0,Q14246,Q8NGY3,Q96JQ5,Q8NGF1,Q8NEC5,Q9UJ71,Q8NBP7,…
GO:BP	signaling	GO:0023052	3.11884e-09	8.50601	3766	598	328	0.548495	0.0870951	0.218566	9362	Q9GZK6,O43187,Q8IXQ6,Q8NGG5,Q6IFH4,O43614,P16871,P29033,Q96KK4,Q8NHS3,Q9UGF6,Q96R47,Q9Y6C5,Q9NZQ8,P34810,Q8IWL2,P24821,P00915,P05121,Q9NPA1,P22607,Q9H346,Q8NGR9,Q9Y2C9,Q8NH67,O43295,Q8WZ42,P02751,Q8NGP2,Q8NGC2,P20023,Q12866,Q01629,Q13291,Q99808,Q9NYV8,Q14957,Q13393,Q8NGX3,P61278,Q9NY15,Q9Y4A9,P22455,Q8NGZ6,Q96RI0,Q14246,Q02747,Q8NGY3,Q8NGF1,Q8NBP7,P59543,Q9H209,Q8NGJ2,Q96LA9,Q6IF99,Q15858,P18089,…
GO:BP	cell communication	GO:0007154	3.69112e-09	8.43284	3770	598	328	0.548495	0.0870027	0.21845	9362	Q9GZK6,O43187,Q8IXQ6,Q8NGG5,Q6IFH4,O43614,P16871,P29033,Q96KK4,Q8NHS3,Q9UGF6,Q96R47,Q9Y6C5,Q9NZQ8,P34810,Q8IWL2,P24821,P00915,P05121,Q9NPA1,P22607,Q9H346,Q8NGR9,Q9Y2C9,Q8NH67,O43295,Q8WZ42,P02751,Q8NGP2,Q8NGC2,P20023,Q12866,Q01629,Q13291,Q99808,Q9NYV8,Q14957,Q13393,Q8NGX3,P61278,Q9NY15,Q9Y4A9,P22455,Q8NGZ6,Q96RI0,Q14246,Q02747,Q8NGY3,Q8NGF1,Q8NBP7,P59543,Q9H209,Q8NGJ2,Q96LA9,Q6IF99,Q15858,P18089,…
GO:BP	signal transduction	GO:0007165	5.90106e-08	7.22907	3491	598	305	0.510033	0.0873675	0.211093	9362	Q9GZK6,O43187,Q8IXQ6,Q8NGG5,Q6IFH4,O43614,P16871,Q96KK4,Q8NHS3,Q9UGF6,Q96R47,Q9Y6C5,Q9NZQ8,Q8IWL2,P00915,P05121,P22607,Q9H346,Q8NGR9,Q9Y2C9,Q8NH67,O43295,Q8WZ42,P02751,Q8NGP2,Q8NGC2,P20023,Q12866,Q01629,Q13291,Q99808,Q9NYV8,Q14957,Q13393,Q8NGX3,P61278,Q9Y4A9,P22455,Q8NGZ6,Q96RI0,Q14246,Q02747,Q8NGY3,Q8NGF1,Q8NBP7,P59543,Q9H209,Q8NGJ2,Q96LA9,Q6IF99,P18089,Q96QP1,Q8IZJ1,Q9NPH5,Q99572,P58180,Q8NH09,…
GO:BP	response to chemical	GO:0042221	1.24885e-18	17.9035	2777	598	289	0.483278	0.104069	0.224264	9362	Q9GZK6,O43187,Q8IXQ6,Q8NGG5,Q6IFH4,P16871,P29033,Q96KK4,Q9UGF6,Q96R47,P34810,P24821,P00915,P05121,Q9NPA1,P22607,Q9H346,Q8NGR9,Q6ZRH7,Q9UHI7,Q9Y2C9,Q8NH67,Q8WZ42,O15245,P02751,Q8NGP2,Q8NGC2,Q01629,Q99808,Q9NYV8,Q02413,Q13393,Q8NGX3,P61278,Q9Y4A9,O00124,P22455,Q8NGZ6,P59796,Q8NGY3,Q8NGF1,Q8NEC5,Q8NBP7,P59543,Q9H209,Q8NGJ2,Q6IF99,Q15858,Q8IZJ1,P55809,Q9NPH5,O75106,Q99572,Q14524,P58180,P43005,Q8NH09,…
TF	Factor: Sox-10; motif: NACAATRNNNNYATTGTN	TF:M11635	0.00504541	2.2971	3333	623	265	0.425361	0.079508	0.183901	10160	Q9GZK6,Q8IXQ6,Q8NGG5,P08686,Q9Y5G5,Q96KK4,Q9UGF6,Q96R47,P34810,Q96HP4,Q9H346,Q13183,Q9NPC4,Q9UHI7,Q9Y2C9,O43295,Q8WZ42,O95498,P02751,Q8NGP2,Q5GH77,Q92643,P20023,Q01629,Q4AC99,Q99808,Q9NYV8,P29372,Q02413,Q6UWW9,Q9BVX2,Q9UMX9,P22455,Q8NGY3,Q96JQ5,Q9NRR4,Q9UJ71,Q8NBP7,P59543,Q9H209,Q96LA9,Q6IF99,Q15858,Q96QP1,Q96J65,P13765,Q99572,P58180,Q8NH09,P13569,P47804,Q9P241,P54219,Q08999,O60404,P18627,O00206,…
TF	Factor: NMYC; motif: CAYCTG; match class: 1	TF:M01808_1	0.0381983	1.41796	3342	623	261	0.418941	0.0780969	0.180881	10160	Q8IXQ6,Q8NGG5,Q6IFH4,Q9HA72,Q9Y5G5,Q96KK4,Q9UGF6,P51801,Q8ND61,Q96R47,P34810,Q8IWL2,P24821,Q9NXS2,Q2M3M2,Q9Y375,Q9H346,Q8NGR9,Q9UHI7,O15245,Q8NGP2,Q8NGC2,Q8WWX8,Q92643,P33991,Q4AC99,Q13291,Q99808,Q9NYV8,P29372,Q14957,O75155,Q8NGZ6,Q15661,Q96RI0,P59796,Q14246,Q02747,Q96JQ5,Q8NGF1,P59543,Q9H209,Q96LA9,Q6IF99,Q03518,Q96QP1,Q8IZJ1,Q96J65,P55809,Q7Z418,Q9NPH5,O75106,Q15238,P0C7Q6,Q99572,Q14524,Q9H251,…
REAC	Signal Transduction	REAC:R-HSA-162582	3.01959e-09	8.52005	1562	470	194	0.412766	0.1242	0.226419	5981	Q9GZK6,Q8NGG5,Q6IFH4,O43614,Q96KK4,Q9UGF6,Q96R47,Q9Y6C5,P05121,Q9H346,Q8NGR9,Q8NH67,O43295,P02751,Q8NGP2,Q8NGC2,Q9NYV8,Q8NGX3,P61278,Q9Y4A9,P22455,Q8NGZ6,Q96RI0,Q14246,Q8NGY3,Q8NGF1,P59543,Q9H209,Q8NGJ2,Q6IF99,P18089,P58180,Q8NH09,P13569,P47804,Q8NGP9,O60404,P01135,Q96P65,A6NET4,Q8N146,Q9BZD4,Q96RI8,Q9HC97,Q9NQN1,Q8NGC0,Q15617,Q14678,Q9NZP2,Q12802,Q96NR8,Q8TE23,Q9NZP5,Q8NGQ3,Q8NGQ4,O00421,P21452,…
TF	Factor: Sox-10; motif: NACAATRNNNNYATTGTN; match class: 1	TF:M11635_1	0.0134782	1.87037	3091	623	247	0.396469	0.0799094	0.177993	10160	Q9GZK6,Q8IXQ6,Q8NGG5,P08686,Q9Y5G5,Q96KK4,Q9UGF6,Q96R47,P34810,Q96HP4,Q9H346,Q13183,Q9NPC4,Q9UHI7,Q9Y2C9,O43295,Q8WZ42,O95498,P02751,Q8NGP2,Q5GH77,Q92643,Q01629,Q4AC99,Q99808,P29372,Q02413,Q6UWW9,Q9BVX2,Q9UMX9,P22455,Q8NGY3,Q96JQ5,Q9NRR4,Q9UJ71,P59543,Q9H209,Q96LA9,Q6IF99,Q96QP1,Q96J65,P13765,Q99572,P58180,Q8NH09,P13569,P47804,Q9P241,P54219,Q08999,P18627,O00206,P01135,Q96P65,A6NET4,Q15049,Q04771,…
TF	Factor: SRY; motif: TCAATAMCATTGA; match class: 1	TF:M04557_1	0.000896566	3.04742	2675	623	225	0.361156	0.0841121	0.174292	10160	Q86X67,Q9GZK6,Q8IXQ6,Q8NGG5,P08686,O43614,P16871,Q9Y5G5,P29033,Q96KK4,Q9UGF6,Q4G0P3,Q96R47,P00915,P05121,Q2M3M2,Q96HP4,Q9H346,Q9Y2C9,Q8WZ42,O95498,Q8NGP2,Q8NGC2,Q8WWX8,Q5GH77,Q4AC99,Q9NYV8,O75155,Q02413,Q13393,Q6UWW9,Q9UBD5,Q9UMX9,Q8NGZ6,Q96RI0,P59796,Q14246,Q8NGY3,Q8NEC5,P59543,Q9H209,Q8NGJ2,Q6IF99,Q15858,Q7Z418,Q9NPH5,P13765,Q99572,P58180,Q8NH09,P09326,Q8NGP9,Q9P241,P54219,O60404,P01135,Q96P65,…
REAC	Signaling by GPCR	REAC:R-HSA-372790	2.4212e-28	27.616	773	470	156	0.331915	0.201811	0.258813	5981	Q9GZK6,Q8NGG5,Q6IFH4,O43614,Q96KK4,Q9UGF6,Q96R47,Q9Y6C5,Q9H346,Q8NGR9,Q8NH67,Q8NGP2,Q8NGC2,Q9NYV8,Q8NGX3,P61278,Q9Y4A9,Q8NGZ6,Q96RI0,Q14246,Q8NGY3,Q8NGF1,P59543,Q9H209,Q8NGJ2,Q6IF99,P18089,P58180,Q8NH09,P47804,Q8NGP9,O60404,Q96P65,A6NET4,Q8N146,Q96RI8,Q9HC97,Q9NQN1,Q8NGC0,Q15617,Q9NZP2,Q12802,Q96NR8,Q8TE23,Q9NZP5,Q8NGQ3,Q8NGQ4,O00421,P21452,P46663,Q8WZ84,Q8NFJ6,Q8NGJ8,P59533,Q8NGD0,Q8NH04,Q6W5P4,…
GO:BP	system process	GO:0003008	2.21562e-21	20.6545	1461	598	193	0.322742	0.132101	0.206482	9362	Q9GZK6,Q8NGG5,Q6IFH4,P29033,Q96KK4,Q9UGF6,P51801,Q96R47,Q9NZQ8,Q9NPA1,Q9H346,Q8NGR9,Q8NH67,Q8WZ42,O15245,Q8NGP2,Q8NGC2,Q8NHW6,Q99808,Q9NYV8,Q14957,Q8NGX3,Q9UMX9,Q9Y4A9,Q8NGZ6,Q8NGY3,Q8NGF1,P59543,Q9H209,Q8NGJ2,Q6IF99,Q15858,P18089,Q9NPH5,Q03395,O75106,Q99572,Q14524,P58180,P43005,Q8NH09,Q9H251,P47804,Q8NGP9,O60404,O00206,A6NET4,Q8NER1,Q8N146,P52569,Q9HC97,Q9NQN1,Q8NGC0,Q15617,Q9P0L9,Q9NZP2,Q12802,…
REAC	GPCR downstream signalling	REAC:R-HSA-388396	1.51867e-27	26.8185	734	470	150	0.319149	0.20436	0.255384	5981	Q9GZK6,Q8NGG5,Q6IFH4,O43614,Q96KK4,Q9UGF6,Q96R47,Q9H346,Q8NGR9,Q8NH67,Q8NGP2,Q8NGC2,Q9NYV8,Q8NGX3,P61278,Q9Y4A9,Q8NGZ6,Q96RI0,Q8NGY3,Q8NGF1,P59543,Q9H209,Q8NGJ2,Q6IF99,P18089,P58180,Q8NH09,P47804,Q8NGP9,O60404,Q96P65,A6NET4,Q8N146,Q96RI8,Q9NQN1,Q8NGC0,Q15617,Q9NZP2,Q12802,Q96NR8,Q8TE23,Q9NZP5,Q8NGQ3,Q8NGQ4,P21452,P46663,Q8WZ84,Q8NFJ6,Q8NGJ8,P59533,Q8NGD0,Q8NH04,Q6W5P4,Q8NG81,Q8NGH9,O95371,Q8NH43,…
GO:MF	molecular transducer activity	GO:0060089	2.74254e-45	44.5618	1033	605	193	0.319008	0.186834	0.244135	9739	Q9GZK6,Q8NGG5,Q6IFH4,O43614,P16871,Q96KK4,Q9UGF6,Q96R47,Q9Y6C5,P22607,Q9H346,Q8NGR9,Q9Y2C9,Q8NH67,Q8NGP2,Q8NGC2,P20023,Q12866,Q13291,Q9NYV8,Q14957,Q8NGX3,Q9Y4A9,P22455,Q8NGZ6,Q96RI0,Q14246,Q8NGY3,Q8NGF1,P59543,Q9H209,Q8NGJ2,Q96LA9,Q6IF99,P18089,Q8IZJ1,P13765,Q99572,P58180,Q8NH09,P09326,P47804,Q8NGP9,O60404,P18627,P98161,O00206,Q96P65,A6NET4,Q04771,Q8NER1,Q8N146,P07333,Q96RI8,Q96LB2,Q9HC97,Q9NQN1,…
GO:MF	signaling receptor activity	GO:0038023	2.74254e-45	44.5618	1033	605	193	0.319008	0.186834	0.244135	9739	Q9GZK6,Q8NGG5,Q6IFH4,O43614,P16871,Q96KK4,Q9UGF6,Q96R47,Q9Y6C5,P22607,Q9H346,Q8NGR9,Q9Y2C9,Q8NH67,Q8NGP2,Q8NGC2,P20023,Q12866,Q13291,Q9NYV8,Q14957,Q8NGX3,Q9Y4A9,P22455,Q8NGZ6,Q96RI0,Q14246,Q8NGY3,Q8NGF1,P59543,Q9H209,Q8NGJ2,Q96LA9,Q6IF99,P18089,Q8IZJ1,P13765,Q99572,P58180,Q8NH09,P09326,P47804,Q8NGP9,O60404,P18627,P98161,O00206,Q96P65,A6NET4,Q04771,Q8NER1,Q8N146,P07333,Q96RI8,Q96LB2,Q9HC97,Q9NQN1,…
TF	Factor: GATA-3; motif: AGATAA; match class: 1	TF:M01878_1	0.0153086	1.81506	2304	623	194	0.311396	0.0842014	0.161926	10160	Q8NGG5,O43614,P16871,Q96KK4,Q8NHS3,Q9UGF6,Q4G0P3,Q96R47,P24821,P05121,Q9NPA1,Q9NXS2,Q9Y375,Q96HP4,Q8NGR9,Q9UHI7,Q8NH67,Q8WZ42,O95498,Q8WWX8,Q5GH77,Q92643,P33991,Q4AC99,Q9NYV8,P29372,Q02413,Q8NGX3,Q6UWW9,P61278,Q9BVX2,Q9UBD5,O00124,P59796,Q14246,Q02747,Q9UJ71,Q9H209,Q8NGJ2,Q96LA9,Q15858,P19526,Q96QP1,Q96J65,Q99572,Q96A29,Q8NGP9,Q9P241,P54219,O00206,Q96P65,A6NET4,Q15049,Q04771,Q8NER1,Q8IY92,Q8IWF2,…
GO:MF	transmembrane signaling receptor activity	GO:0004888	3.04767e-49	48.516	904	605	185	0.305785	0.204646	0.250155	9739	Q9GZK6,Q8NGG5,Q6IFH4,O43614,P16871,Q96KK4,Q9UGF6,Q96R47,Q9Y6C5,P22607,Q9H346,Q8NGR9,Q9Y2C9,Q8NH67,Q8NGP2,Q8NGC2,P20023,Q12866,Q13291,Q9NYV8,Q14957,Q8NGX3,Q9Y4A9,P22455,Q8NGZ6,Q96RI0,Q14246,Q8NGY3,Q8NGF1,P59543,Q9H209,Q8NGJ2,Q96LA9,Q6IF99,P18089,Q8IZJ1,P13765,Q99572,P58180,Q8NH09,P47804,Q8NGP9,O60404,P18627,P98161,O00206,Q96P65,A6NET4,Q04771,Q8NER1,Q8N146,P07333,Q96RI8,Q96LB2,Q9HC97,Q9NQN1,Q8NGC0,…
TF	Factor: CDP; motif: NWNATCGATTANYNN	TF:M00102	0.00210049	2.67768	2188	623	190	0.304976	0.0868373	0.162737	10160	Q8NGG5,Q6IFH4,P08686,O43614,Q96KK4,Q9UGF6,Q4G0P3,Q8ND61,Q96R47,P34810,P00915,P05121,Q9Y375,Q13183,O43295,Q8WZ42,O95498,Q8NGP2,P20023,Q9NYV8,Q6UWW9,Q9BVX2,Q9UMX9,P59796,Q9NRR4,Q96LA9,Q8IZJ1,Q7Z418,P13765,Q14524,P58180,Q8NH09,Q96A29,P09326,Q8NGP9,P54219,P01135,Q15049,Q8NER1,P01563,Q9H3G5,Q68DN1,Q8N146,Q9BZD4,Q9UKQ2,Q96RI8,Q96LB2,Q9HC97,Q9NQN1,Q14678,Q9HC24,Q99467,Q5T7N2,Q96NR8,Q6UY09,Q9NZP5,Q8NGQ3,…
GO:BP	G protein-coupled receptor signaling pathway	GO:0007186	4.08048e-37	36.3893	844	598	163	0.272575	0.193128	0.229438	9362	Q9GZK6,Q8NGG5,Q6IFH4,O43614,Q96KK4,Q9UGF6,Q96R47,Q9H346,Q8NGR9,Q8NH67,Q8NGP2,Q8NGC2,Q9NYV8,Q8NGX3,P61278,Q9Y4A9,Q8NGZ6,Q96RI0,Q14246,Q8NGY3,Q8NGF1,P59543,Q9H209,Q8NGJ2,Q96LA9,Q6IF99,P18089,P58180,Q8NH09,P47804,Q8NGP9,O60404,Q96P65,A6NET4,Q8N146,Q96RI8,Q96LB2,Q9HC97,Q9NQN1,Q8NGC0,Q15617,Q6MZT1,Q9NZP2,Q12802,Q8TE23,Q9NZP5,Q8NGQ3,Q8NGQ4,O00421,P21452,P46663,Q8WZ84,Q8NFJ6,Q8NGJ8,P59533,Q8NGD0,Q8NH04,…
GO:BP	nervous system process	GO:0050877	5.90839e-25	24.2285	955	598	154	0.257525	0.161257	0.203783	9362	Q9GZK6,Q8NGG5,Q6IFH4,P29033,Q96KK4,Q9UGF6,Q96R47,Q9NZQ8,Q9NPA1,Q9H346,Q8NGR9,Q8NH67,Q8NGP2,Q8NGC2,Q8NHW6,Q99808,Q9NYV8,Q14957,Q8NGX3,Q9UMX9,Q9Y4A9,Q8NGZ6,Q8NGY3,Q8NGF1,P59543,Q9H209,Q8NGJ2,Q6IF99,Q15858,Q03395,O75106,Q99572,Q14524,P58180,Q8NH09,Q9H251,P47804,Q8NGP9,O60404,A6NET4,Q8NER1,Q8N146,Q9HC97,Q9NQN1,Q8NGC0,Q15617,Q9P0L9,Q9NZP2,Q96NR8,Q8TE23,Q9NZP5,Q8NGQ3,Q8NGQ4,P20333,P21452,P46663,Q8WZ84,…
GO:MF	G protein-coupled receptor activity	GO:0004930	1.58391e-49	48.8003	580	605	147	0.242975	0.253448	0.248156	9739	Q9GZK6,Q8NGG5,Q6IFH4,O43614,Q96KK4,Q9UGF6,Q96R47,Q9H346,Q8NGR9,Q8NH67,Q8NGP2,Q8NGC2,Q9NYV8,Q8NGX3,Q9Y4A9,Q8NGZ6,Q96RI0,Q14246,Q8NGY3,Q8NGF1,P59543,Q9H209,Q8NGJ2,Q96LA9,Q6IF99,P18089,P58180,Q8NH09,P47804,Q8NGP9,O60404,Q96P65,A6NET4,Q8N146,Q96RI8,Q96LB2,Q9HC97,Q9NQN1,Q8NGC0,Q15617,Q9NZP2,Q8TE23,Q9NZP5,Q8NGQ3,Q8NGQ4,O00421,P21452,P46663,Q8WZ84,Q8NFJ6,Q8NGJ8,P59533,Q8NGD0,Q8NH04,Q8TDV0,Q6W5P4,Q8NG81,…
KEGG	Olfactory transduction	KEGG:04740	2.34414e-24	23.63	321	389	94	0.241645	0.292835	0.266012	4438	Q9GZK6,Q8NGG5,Q6IFH4,Q96KK4,Q9UGF6,Q96R47,Q9H346,Q8NGR9,Q8NH67,Q8NGP2,Q8NGC2,Q8NGX3,Q9Y4A9,Q8NGZ6,Q8NGY3,Q8NGF1,Q9H209,Q8NGJ2,Q6IF99,P58180,Q8NH09,Q8NGP9,O60404,A6NET4,Q8N146,Q9NQN1,Q8NGC0,Q15617,Q9NZP2,Q9NZP5,Q8NGQ3,Q8NGQ4,Q8WZ84,Q8NGJ8,Q8NGD0,Q8NH04,Q8NG81,Q8NGH9,O95371,Q8NH43,Q8NG95,Q8NGT7,Q8NGJ1,Q8NGJ5,Q8NGI7,Q96RD1,Q96RC9,Q8NGN1,Q8NGR2,Q9H343,Q8NGL1,Q8NH49,Q8NGM8,Q8NGY6,Q8NGQ5,Q8NG75,Q8NGV6,…
GO:BP	sensory perception	GO:0007600	5.28955e-31	30.2766	676	598	135	0.225753	0.199704	0.212329	9362	Q9GZK6,Q8NGG5,Q6IFH4,P29033,Q96KK4,Q9UGF6,Q96R47,Q9NZQ8,Q9H346,Q8NGR9,Q8NH67,Q8NGP2,Q8NGC2,Q8NHW6,Q9NYV8,Q8NGX3,Q9UMX9,Q9Y4A9,Q8NGZ6,Q8NGY3,Q8NGF1,P59543,Q9H209,Q8NGJ2,Q6IF99,Q15858,Q03395,O75106,Q99572,P58180,Q8NH09,Q9H251,P47804,Q8NGP9,O60404,A6NET4,Q8NER1,Q8N146,Q9NQN1,Q8NGC0,Q15617,Q9P0L9,Q9NZP2,Q96NR8,Q8TE23,Q9NZP5,Q8NGQ3,Q8NGQ4,P46663,Q8WZ84,O43511,Q8NGJ8,P59533,Q8NGD0,Q8NH04,Q8NG81,Q8NGH9,…
GO:CC	intrinsic component of plasma membrane	GO:0031226	1.8948e-10	9.72244	1130	615	138	0.22439	0.122124	0.16554	9678	Q9HA72,O43614,Q9Y5G5,P29033,P51801,Q9NZQ8,Q9NPA1,P22607,Q13183,Q9UHI7,Q9Y2C9,O15245,Q8NGC2,Q12866,Q99808,Q14957,Q9NY15,Q9Y4A9,P22455,Q96RI0,Q14246,Q9NWF4,Q15858,P19526,P18089,Q7Z418,Q9NPH5,Q03395,Q99572,Q14524,P43005,P13569,P09326,P47804,Q8NGP9,O60404,P98161,O00206,Q96P65,Q9BYE9,Q04771,Q8NER1,P01889,P07333,P52569,P14770,Q9HC97,Q9H015,Q9P0L9,Q6MZT1,Q9UEF7,P01909,Q8TE23,O43688,Q13563,O00421,P21452,…
GO:CC	integral component of plasma membrane	GO:0005887	7.75163e-11	10.1106	1083	615	135	0.219512	0.124654	0.165418	9678	Q9HA72,O43614,Q9Y5G5,P29033,P51801,Q9NZQ8,Q9NPA1,P22607,Q13183,Q9UHI7,Q9Y2C9,O15245,Q8NGC2,Q12866,Q99808,Q14957,Q9NY15,Q9Y4A9,P22455,Q96RI0,Q14246,Q9NWF4,Q15858,P19526,P18089,Q7Z418,Q9NPH5,Q03395,Q99572,Q14524,P43005,P13569,P47804,Q8NGP9,O60404,P98161,O00206,Q96P65,Q9BYE9,Q04771,Q8NER1,P01889,P07333,P52569,P14770,Q9HC97,Q9H015,Q9P0L9,Q9UEF7,P01909,Q8TE23,O43688,Q13563,O00421,P21452,P46663,O43511,…
REAC	G alpha (s) signalling events	REAC:R-HSA-418555	1.078e-25	24.9674	383	470	101	0.214894	0.263708	0.238053	5981	Q9GZK6,Q8NGG5,Q6IFH4,Q96KK4,Q9UGF6,Q96R47,Q9H346,Q8NGR9,Q8NH67,Q8NGP2,Q8NGC2,Q8NGX3,Q9Y4A9,Q8NGZ6,Q8NGY3,Q8NGF1,Q9H209,Q8NGJ2,Q6IF99,P58180,Q8NH09,Q8NGP9,O60404,A6NET4,Q8N146,Q96RI8,Q9NQN1,Q8NGC0,Q15617,Q9NZP2,Q9NZP5,Q8NGQ3,Q8NGQ4,Q8WZ84,Q8NGJ8,Q8NGD0,Q8NH04,Q6W5P4,Q8NG81,Q8NGH9,O95371,Q8NH43,Q8NG95,Q8NGT7,Q8NGJ1,Q8NGJ5,Q8NGI7,Q96RD1,Q96RC9,Q8NGN1,Q8NGR2,Q9H343,Q8NGL1,Q8NH49,Q8NGM8,P32245,Q8NGY6,…
GO:BP	detection of stimulus	GO:0051606	1.62652e-39	38.7887	495	598	125	0.20903	0.252525	0.229751	9362	Q9GZK6,Q8NGG5,Q6IFH4,Q7Z442,Q96KK4,Q9UGF6,Q96R47,Q9NPA1,Q9H346,Q8NGR9,Q9Y2C9,Q8NH67,Q8WZ42,Q8NGP2,Q8NGC2,Q9NYV8,Q8NGX3,Q9Y4A9,Q8NGZ6,Q8NGY3,Q8NGF1,P59543,Q9H209,Q8NGJ2,Q6IF99,Q03395,P58180,Q8NH09,P47804,Q8NGP9,O60404,P98161,O00206,A6NET4,Q9BYE9,Q8NER1,P01889,Q8N146,Q9NQN1,Q8NGC0,Q15617,Q9P0L9,Q9NZP2,Q8TE23,Q9NZP5,Q8NGQ3,Q8NGQ4,Q13563,Q8WZ84,Q8NGJ8,P59533,Q8NGD0,Q8NH04,Q8NG81,Q8NGH9,O95371,P10721,…
REAC	Olfactory Signaling Pathway	REAC:R-HSA-381753	1.53136e-28	27.8149	306	470	93	0.197872	0.303922	0.24523	5981	Q9GZK6,Q8NGG5,Q6IFH4,Q96KK4,Q9UGF6,Q96R47,Q9H346,Q8NGR9,Q8NH67,Q8NGP2,Q8NGC2,Q8NGX3,Q9Y4A9,Q8NGZ6,Q8NGY3,Q8NGF1,Q9H209,Q8NGJ2,Q6IF99,P58180,Q8NH09,Q8NGP9,O60404,A6NET4,Q8N146,Q9NQN1,Q8NGC0,Q15617,Q9NZP2,Q9NZP5,Q8NGQ3,Q8NGQ4,Q8WZ84,Q8NGJ8,Q8NGD0,Q8NH04,Q8NG81,Q8NGH9,O95371,Q8NH43,Q8NG95,Q8NGT7,Q8NGJ1,Q8NGJ5,Q8NGI7,Q96RD1,Q96RC9,Q8NGN1,Q8NGR2,Q9H343,Q8NGL1,Q8NH49,Q8NGM8,Q8NGY6,Q8NGQ5,Q8NG75,Q8NGV6,…
GO:BP	detection of stimulus involved in sensory perception	GO:0050906	6.62388e-39	38.1789	391	598	110	0.183946	0.28133	0.227485	9362	Q9GZK6,Q8NGG5,Q6IFH4,Q96KK4,Q9UGF6,Q96R47,Q9H346,Q8NGR9,Q8NH67,Q8NGP2,Q8NGC2,Q9NYV8,Q8NGX3,Q9Y4A9,Q8NGZ6,Q8NGY3,Q8NGF1,P59543,Q9H209,Q8NGJ2,Q6IF99,Q03395,P58180,Q8NH09,Q8NGP9,O60404,A6NET4,Q8NER1,Q8N146,Q9NQN1,Q8NGC0,Q15617,Q9P0L9,Q9NZP2,Q8TE23,Q9NZP5,Q8NGQ3,Q8NGQ4,Q8WZ84,Q8NGJ8,P59533,Q8NGD0,Q8NH04,Q8NG81,Q8NGH9,O95371,P10721,Q8NH43,Q8NG95,Q8NGT7,Q8NGJ1,Q8NGJ5,Q8NGI7,Q96RD1,Q96RC9,Q8NGN1,Q8NGR2,…
GO:BP	transmembrane transport	GO:0055085	1.27699e-07	6.89381	889	598	110	0.183946	0.123735	0.150866	9362	Q9HA72,Q7Z442,P29033,Q8NHS3,P51801,Q9NZQ8,Q9NPA1,Q2M3M2,Q13183,Q9UHI7,O15245,Q8WWX8,Q99808,Q14957,Q96RI0,Q8NEC5,Q8NBP7,Q03518,Q15858,Q96J65,Q7Z418,Q99572,Q14524,P43005,Q96A29,P13569,Q9P241,P54219,P98161,O60683,Q6T423,Q8NER1,Q9BY10,P52569,Q9HC97,Q9H015,Q04671,Q9P0L9,Q13563,P46663,O43511,Q9BZW2,Q8N130,A0PJK1,Q6W5P4,Q14500,Q53GD3,Q6P4H8,Q96J66,O15439,P23975,Q9NP94,P07355,O00337,Q16322,O43520,P11168,…
GO:BP	detection of chemical stimulus	GO:0009593	2.75499e-41	40.5599	365	598	109	0.182274	0.29863	0.233308	9362	Q9GZK6,Q8NGG5,Q6IFH4,Q96KK4,Q9UGF6,Q96R47,Q9NPA1,Q9H346,Q8NGR9,Q9Y2C9,Q8NH67,Q8NGP2,Q8NGC2,Q9NYV8,Q8NGX3,Q9Y4A9,Q8NGZ6,Q8NGY3,Q8NGF1,P59543,Q9H209,Q8NGJ2,Q6IF99,P58180,Q8NH09,Q8NGP9,O60404,O00206,A6NET4,Q8NER1,Q8N146,Q9NQN1,Q8NGC0,Q15617,Q9P0L9,Q9NZP2,Q8TE23,Q9NZP5,Q8NGQ3,Q8NGQ4,Q8WZ84,Q8NGJ8,P59533,Q8NGD0,Q8NH04,Q8NG81,Q8NGH9,O95371,Q8NH43,Q8NG95,Q8NGT7,Q8NGJ1,Q8NGJ5,Q8NGI7,Q96RD1,Q96RC9,Q8NGN1,…
GO:BP	sensory perception of chemical stimulus	GO:0007606	4.66683e-36	35.331	373	598	104	0.173913	0.27882	0.220206	9362	Q9GZK6,Q8NGG5,Q6IFH4,Q96KK4,Q9UGF6,Q96R47,Q9NZQ8,Q9H346,Q8NGR9,Q8NH67,Q8NGP2,Q8NGC2,Q9NYV8,Q8NGX3,Q9Y4A9,Q8NGZ6,Q8NGY3,Q8NGF1,P59543,Q9H209,Q8NGJ2,Q6IF99,P58180,Q8NH09,Q8NGP9,O60404,A6NET4,Q8NER1,Q8N146,Q9NQN1,Q8NGC0,Q15617,Q9P0L9,Q9NZP2,Q8TE23,Q9NZP5,Q8NGQ3,Q8NGQ4,Q8WZ84,Q8NGJ8,P59533,Q8NGD0,Q8NH04,Q8NG81,Q8NGH9,O95371,Q8NH43,Q8NG95,Q8NGT7,Q8NGJ1,Q8NGJ5,Q8NGI7,Q96RD1,Q96RC9,Q8NGN1,Q8NGR2,Q9H343,…
GO:BP	detection of chemical stimulus involved in sensory perception	GO:0050907	2.55584e-39	38.5925	340	598	103	0.172241	0.302941	0.228427	9362	Q9GZK6,Q8NGG5,Q6IFH4,Q96KK4,Q9UGF6,Q96R47,Q9H346,Q8NGR9,Q8NH67,Q8NGP2,Q8NGC2,Q9NYV8,Q8NGX3,Q9Y4A9,Q8NGZ6,Q8NGY3,Q8NGF1,P59543,Q9H209,Q8NGJ2,Q6IF99,P58180,Q8NH09,Q8NGP9,O60404,A6NET4,Q8NER1,Q8N146,Q9NQN1,Q8NGC0,Q15617,Q9P0L9,Q9NZP2,Q8TE23,Q9NZP5,Q8NGQ3,Q8NGQ4,Q8WZ84,Q8NGJ8,P59533,Q8NGD0,Q8NH04,Q8NG81,Q8NGH9,O95371,Q8NH43,Q8NG95,Q8NGT7,Q8NGJ1,Q8NGJ5,Q8NGI7,Q96RD1,Q96RC9,Q8NGN1,Q8NGR2,Q9H343,Q8NGL1,…
GO:BP	detection of chemical stimulus involved in sensory perception of smell	GO:0050911	6.87193e-36	35.1629	300	598	93	0.155518	0.31	0.219569	9362	Q9GZK6,Q8NGG5,Q6IFH4,Q96KK4,Q9UGF6,Q96R47,Q9H346,Q8NGR9,Q8NH67,Q8NGP2,Q8NGC2,Q8NGX3,Q9Y4A9,Q8NGZ6,Q8NGY3,Q8NGF1,Q9H209,Q8NGJ2,Q6IF99,P58180,Q8NH09,Q8NGP9,O60404,A6NET4,Q8N146,Q9NQN1,Q8NGC0,Q15617,Q9NZP2,Q9NZP5,Q8NGQ3,Q8NGQ4,Q8WZ84,Q8NGJ8,Q8NGD0,Q8NH04,Q8NG81,Q8NGH9,O95371,Q8NH43,Q8NG95,Q8NGT7,Q8NGJ1,Q8NGJ5,Q8NGI7,Q96RD1,Q96RC9,Q8NGN1,Q8NGR2,Q9H343,Q8NGL1,Q8NH49,Q8NGM8,Q8NGY6,Q8NGQ5,Q8NG75,Q8NGV6,…
GO:BP	sensory perception of smell	GO:0007608	1.54523e-33	32.811	318	598	93	0.155518	0.292453	0.213265	9362	Q9GZK6,Q8NGG5,Q6IFH4,Q96KK4,Q9UGF6,Q96R47,Q9H346,Q8NGR9,Q8NH67,Q8NGP2,Q8NGC2,Q8NGX3,Q9Y4A9,Q8NGZ6,Q8NGY3,Q8NGF1,Q9H209,Q8NGJ2,Q6IF99,P58180,Q8NH09,Q8NGP9,O60404,A6NET4,Q8N146,Q9NQN1,Q8NGC0,Q15617,Q9NZP2,Q9NZP5,Q8NGQ3,Q8NGQ4,Q8WZ84,Q8NGJ8,Q8NGD0,Q8NH04,Q8NG81,Q8NGH9,O95371,Q8NH43,Q8NG95,Q8NGT7,Q8NGJ1,Q8NGJ5,Q8NGI7,Q96RD1,Q96RC9,Q8NGN1,Q8NGR2,Q9H343,Q8NGL1,Q8NH49,Q8NGM8,Q8NGY6,Q8NGQ5,Q8NG75,Q8NGV6,…
GO:MF	olfactory receptor activity	GO:0004984	7.59187e-37	36.1197	300	605	93	0.153719	0.31	0.218295	9739	Q9GZK6,Q8NGG5,Q6IFH4,Q96KK4,Q9UGF6,Q96R47,Q9H346,Q8NGR9,Q8NH67,Q8NGP2,Q8NGC2,Q8NGX3,Q9Y4A9,Q8NGZ6,Q8NGY3,Q8NGF1,Q9H209,Q8NGJ2,Q6IF99,P58180,Q8NH09,Q8NGP9,O60404,A6NET4,Q8N146,Q9NQN1,Q8NGC0,Q15617,Q9NZP2,Q9NZP5,Q8NGQ3,Q8NGQ4,Q8WZ84,Q8NGJ8,Q8NGD0,Q8NH04,Q8NG81,Q8NGH9,O95371,Q8NH43,Q8NG95,Q8NGT7,Q8NGJ1,Q8NGJ5,Q8NGI7,Q96RD1,Q96RC9,Q8NGN1,Q8NGR2,Q9H343,Q8NGL1,Q8NH49,Q8NGM8,Q8NGY6,Q8NGQ5,Q8NG75,Q8NGV6,…
GO:MF	transporter activity	GO:0005215	3.09247e-08	7.50969	677	605	91	0.150413	0.134417	0.14219	9739	Q9HA72,Q7Z442,P29033,Q8NHS3,P51801,Q9NZQ8,Q8IWL2,Q9NPA1,Q2M3M2,Q13183,Q9UHI7,O15245,Q8WWX8,Q99808,Q14957,Q9UMX9,Q8NEC5,Q9NWF4,Q03518,Q15858,Q96J65,Q7Z418,Q99572,Q14524,P43005,Q96A29,P13569,Q9P241,P54219,P98161,Q6T423,Q8NER1,Q9BY10,P52569,Q9H015,Q04671,Q9P0L9,Q13563,O43511,Q9BZW2,Q8N130,A0PJK1,Q14500,Q53GD3,Q96J66,O15439,P23975,Q9NP94,P07355,O00337,Q16322,O43520,P11168,Q12908,Q9NUT2,Q8N434,P06727,…
GO:BP	ion transmembrane transport	GO:0034220	0.000210524	3.6767	751	598	89	0.148829	0.118509	0.132807	9362	Q9HA72,Q7Z442,P51801,Q9NZQ8,Q9NPA1,Q2M3M2,Q13183,Q9UHI7,O15245,Q8WWX8,Q99808,Q14957,Q96RI0,Q8NEC5,Q8NBP7,Q15858,Q7Z418,Q99572,Q14524,P43005,Q96A29,P13569,Q9P241,P98161,O60683,Q8NER1,P52569,Q9HC97,Q9H015,Q9P0L9,Q13563,P46663,O43511,Q9BZW2,Q8N130,A0PJK1,Q6W5P4,Q14500,Q53GD3,Q6P4H8,O15439,P23975,Q9NP94,P07355,O00337,Q16322,O43520,P11168,Q9NUT2,P51798,P41597,Q9UQ90,P07384,Q9BXM7,Q9NTG1,Q86VW1,P14672,…
GO:MF	transmembrane transporter activity	GO:0022857	4.78495e-09	8.32012	613	605	87	0.143802	0.141925	0.14286	9739	Q9HA72,Q7Z442,P29033,Q8NHS3,P51801,Q9NZQ8,Q9NPA1,Q2M3M2,Q13183,Q9UHI7,O15245,Q8WWX8,Q99808,Q14957,Q9UMX9,Q8NEC5,Q9NWF4,Q03518,Q15858,Q96J65,Q7Z418,Q99572,Q14524,P43005,Q96A29,P13569,P54219,P98161,Q6T423,Q8NER1,Q9BY10,P52569,Q9H015,Q04671,Q9P0L9,Q13563,O43511,Q9BZW2,Q8N130,A0PJK1,Q14500,Q53GD3,Q96J66,O15439,P23975,Q9NP94,P07355,O00337,Q16322,P11168,Q12908,Q9NUT2,Q8N434,P51798,Q6NT16,Q8TCC7,Q9NTG1,…
GO:BP	cation transport	GO:0006812	0.000422907	3.37376	657	598	80	0.133779	0.121766	0.127631	9362	Q9HA72,Q7Z442,Q9NZQ8,Q9NPA1,Q2M3M2,Q13183,Q9UHI7,O15245,Q8WWX8,Q14957,Q96RI0,Q8NEC5,Q8NBP7,Q15858,Q7Z418,Q99572,Q14524,P43005,Q9H251,Q9P241,P54219,P98161,Q8NER1,Q5W0U4,P52569,Q9HC97,Q9H015,Q9P0L9,Q13563,P21452,P46663,P00450,Q9BZW2,Q8N130,P01133,A0PJK1,Q6W5P4,Q14500,Q53GD3,Q6P4H8,P23975,Q9NP94,P07355,Q16322,P80075,Q12908,Q9NUT2,P41597,Q9UQ90,Q16602,P13236,P07384,Q9BXM7,Q9NTG1,Q86VW1,P22466,Q6GTS8,…
WP	GPCRs, Class A Rhodopsin-like	WP:WP455	0.000308062	3.51136	171	286	35	0.122378	0.204678	0.158266	3982	Q9GZK6,O43614,Q9UGF6,Q9Y4A9,Q96RI0,Q9H209,P18089,O60404,Q9HC97,Q9NQN1,O00421,P46663,O95371,P24530,P41231,P32245,P41597,P48039,P35346,P58173,P35368,O95007,P55085,P51681,O14581,P30989,P49683,P49238,O95918,P08100,Q01726,P35348,P30953,O60431,P30556
GO:MF	ion transmembrane transporter activity	GO:0015075	3.67225e-06	5.43507	545	605	74	0.122314	0.13578	0.128871	9739	Q9HA72,Q7Z442,P51801,Q9NZQ8,Q9NPA1,Q2M3M2,Q13183,Q9UHI7,O15245,Q8WWX8,Q99808,Q14957,Q9UMX9,Q8NEC5,Q9NWF4,Q03518,Q15858,Q7Z418,Q99572,Q14524,P43005,Q96A29,P13569,P54219,P98161,Q8NER1,P52569,Q9H015,Q04671,Q9P0L9,Q13563,O43511,Q9BZW2,Q8N130,A0PJK1,Q14500,Q53GD3,Q96J66,O15439,P23975,Q9NP94,P07355,O00337,Q16322,P11168,Q12908,P51798,Q8TCC7,Q9NTG1,Q86VW1,P14672,Q9UNQ0,A0AV02,Q695T7,Q9HBG4,P48169,Q13224,…
REAC	GPCR ligand binding	REAC:R-HSA-500792	1.32782e-05	4.87686	281	470	54	0.114894	0.192171	0.148591	5981	O43614,Q9Y6C5,Q9NYV8,P61278,Q96RI0,Q14246,P59543,P18089,P47804,Q96P65,Q96RI8,Q9HC97,Q8TE23,O00421,P21452,P46663,Q8NFJ6,P59533,Q6W5P4,O95399,Q9NYW2,P24530,Q765I0,P41231,P32245,P41597,P48039,P35346,Q16602,P35368,Q9NYV7,P13236,Q9NYW5,P22466,P20396,Q9NYW4,P55085,Q5T6X5,P51681,P30989,Q8WXD0,Q9H3N8,P49683,P0C0P6,P0DJI8,P49238,P41180,P08100,Q01726,P35348,P83859,O15303,Q9BY15,P30556
GO:MF	inorganic molecular entity transmembrane transporter activity	GO:0015318	0.000182881	3.73783	481	605	64	0.105785	0.133056	0.11864	9739	Q9HA72,Q7Z442,P51801,Q9NZQ8,Q9NPA1,Q2M3M2,Q13183,Q9UHI7,O15245,Q8WWX8,Q14957,Q9UMX9,Q8NEC5,Q15858,Q7Z418,Q99572,Q14524,P43005,P13569,P54219,P98161,Q8NER1,P52569,Q9H015,Q04671,Q9P0L9,Q13563,O43511,Q9BZW2,Q8N130,A0PJK1,Q14500,Q53GD3,P23975,Q9NP94,P07355,O00337,Q16322,Q12908,P51798,Q8TCC7,Q9NTG1,Q9UNQ0,A0AV02,Q695T7,Q9HBG4,P48169,Q13224,Q8IU68,Q8TB61,Q92887,Q8TCU3,P30926,Q9BZV2,P21817,P31645,Q8N697,…
GO:BP	metal ion transport	GO:0030001	0.033158	1.47941	514	598	62	0.103679	0.120623	0.11183	9362	Q7Z442,Q9NZQ8,Q9NPA1,Q2M3M2,Q13183,Q9UHI7,Q8WWX8,Q14957,Q96RI0,Q8NEC5,Q8NBP7,Q15858,Q7Z418,Q99572,Q14524,Q9H251,P98161,Q8NER1,Q5W0U4,Q9HC97,Q9H015,Q9P0L9,Q13563,P46663,P00450,Q9BZW2,Q8N130,P01133,A0PJK1,Q6W5P4,Q14500,P23975,Q9NP94,P07355,Q16322,P80075,Q12908,Q9NUT2,Q9UQ90,Q16602,P13236,Q9NTG1,P22466,A0AV02,Q695T7,Q9HBG4,Q13224,P51681,Q14005,P30989,Q92887,Q14393,P02787,P21817,P31645,P41180,Q4G0N8,…
REAC	Class A/1 (Rhodopsin-like receptors)	REAC:R-HSA-373076	0.00829557	2.08115	207	470	39	0.0829787	0.188406	0.125035	5981	O43614,P61278,Q96RI0,P18089,P47804,Q96P65,Q96RI8,Q9HC97,O00421,P21452,P46663,Q8NFJ6,Q6W5P4,O95399,P24530,Q765I0,P41231,P32245,P41597,P48039,P35346,P35368,P13236,P22466,P20396,P55085,P51681,P30989,Q8WXD0,Q9H3N8,P49683,P0C0P6,P0DJI8,P49238,P08100,Q01726,P35348,P83859,P30556
GO:MF	cation transmembrane transporter activity	GO:0008324	0.00898832	2.04632	374	605	50	0.0826446	0.13369	0.105113	9739	Q9HA72,Q7Z442,Q9NZQ8,Q9NPA1,Q2M3M2,Q13183,Q9UHI7,O15245,Q8WWX8,Q14957,Q9UMX9,Q8NEC5,Q15858,Q7Z418,Q99572,Q14524,P43005,P54219,P98161,Q8NER1,P52569,Q9H015,Q04671,Q9P0L9,Q13563,Q9BZW2,Q8N130,A0PJK1,Q14500,Q53GD3,P23975,Q9NP94,P07355,O00337,Q16322,Q12908,Q9NTG1,Q86VW1,Q9UNQ0,A0AV02,Q695T7,Q9HBG4,Q13224,P30926,P21817,P31645,Q8N697,Q4G0N8,P55017,Q13698
GO:MF	anion transmembrane transporter activity	GO:0008509	5.65385e-06	5.24766	273	605	47	0.077686	0.172161	0.115648	9739	P51801,Q2M3M2,Q13183,Q9UHI7,O15245,Q8WWX8,Q99808,Q9UMX9,Q9NWF4,Q03518,P43005,Q96A29,P13569,P54219,P52569,Q9H015,Q04671,O43511,Q9BZW2,A0PJK1,Q53GD3,Q96J66,P23975,O00337,P11168,Q12908,P51798,Q8TCC7,Q86VW1,P14672,Q9UNQ0,A0AV02,Q695T7,P48169,Q8TB61,Q92887,Q8TCU3,Q9BZV2,P31645,Q8N697,Q9BYW1,P51800,Q4G0N8,Q9Y6L6,P55017,P02730,A1A5B4
GO:MF	active transmembrane transporter activity	GO:0022804	1.19156e-06	5.92388	208	605	41	0.0677686	0.197115	0.115578	9739	Q2M3M2,Q13183,Q9UHI7,O15245,Q8WWX8,Q9UMX9,Q03518,Q96J65,P43005,Q96A29,P13569,P54219,Q9BY10,Q9H015,O43511,Q9BZW2,Q8N130,A0PJK1,Q96J66,O15439,P23975,O00337,Q12908,Q9NUT2,P51798,Q8TCC7,Q9UNQ0,A0AV02,Q695T7,Q9HBG4,Q24JQ0,O95255,Q92887,O94911,P31645,Q8N697,Q4G0N8,Q9H222,Q9Y6L6,P55017,P02730
GO:MF	metal ion transmembrane transporter activity	GO:0046873	0.0339996	1.46853	261	605	38	0.0628099	0.145594	0.0956281	9739	Q7Z442,Q9NZQ8,Q9NPA1,Q2M3M2,Q13183,Q9UHI7,O15245,Q8WWX8,Q14957,Q8NEC5,Q15858,Q7Z418,Q14524,P43005,P54219,P98161,Q8NER1,Q9P0L9,Q13563,Q9BZW2,Q8N130,A0PJK1,Q14500,P23975,Q9NP94,P07355,O00337,Q16322,Q12908,Q9NTG1,A0AV02,Q695T7,Q13224,P21817,P31645,Q4G0N8,P55017,Q13698
REAC	Peptide ligand-binding receptors	REAC:R-HSA-375276	0.00595133	2.22539	128	470	29	0.0617021	0.226562	0.118234	5981	O43614,P61278,Q96RI0,Q96P65,O00421,P21452,P46663,Q8NFJ6,Q6W5P4,O95399,P24530,Q765I0,P32245,P41597,P35346,P13236,P22466,P20396,P55085,P51681,P30989,Q8WXD0,P49683,P0C0P6,P0DJI8,P49238,Q01726,P83859,P30556
GO:MF	secondary active transmembrane transporter activity	GO:0015291	0.000539349	3.26813	143	605	29	0.0479339	0.202797	0.0985944	9739	Q2M3M2,Q13183,Q9UHI7,O15245,Q8WWX8,Q9UMX9,P43005,Q96A29,P54219,Q9BY10,Q9H015,O43511,Q9BZW2,Q8N130,A0PJK1,P23975,O00337,Q12908,P51798,Q8TCC7,A0AV02,Q695T7,Q24JQ0,P31645,Q8N697,Q4G0N8,Q9Y6L6,P55017,P02730
GO:MF	active ion transmembrane transporter activity	GO:0022853	0.0111251	1.9537	154	605	28	0.046281	0.181818	0.0917318	9739	Q2M3M2,Q13183,Q9UHI7,O15245,Q8WWX8,Q9UMX9,Q03518,P43005,P54219,Q9H015,O43511,Q9BZW2,Q8N130,A0PJK1,O15439,P23975,O00337,Q12908,Q8TCC7,A0AV02,Q695T7,Q9HBG4,P31645,Q8N697,Q4G0N8,Q9Y6L6,P55017,P02730
GO:MF	odorant binding	GO:0005549	8.12059e-08	7.09041	76	605	25	0.0413223	0.328947	0.116588	9739	Q8NGG5,Q6IFH4,Q8NGP2,Q8NGC2,Q8NGP9,A6NET4,Q8N146,Q8NGC0,Q15617,Q9NZP5,Q8NGQ4,Q8WZ84,O95371,Q8NGI7,Q96RC9,Q8NGL1,Q8NGQ5,Q8NGV6,Q8NGL4,Q96R08,Q8NH48,Q8NGX0,Q8NGM9,Q96R09,A6ND48
GO:MF	G protein-coupled peptide receptor activity	GO:0008528	0.000163951	3.78529	97	605	24	0.0396694	0.247423	0.0990713	9739	O43614,Q96RI0,Q96P65,Q9HC97,O00421,P21452,P46663,Q8NFJ6,Q6W5P4,P24530,P32245,P41597,Q9BXB1,P35346,Q16602,P22466,P55085,P51681,P30989,Q8WXD0,P49683,P49238,Q01726,P30556
GO:MF	peptide receptor activity	GO:0001653	0.000315896	3.50046	100	605	24	0.0396694	0.24	0.0975739	9739	O43614,Q96RI0,Q96P65,Q9HC97,O00421,P21452,P46663,Q8NFJ6,Q6W5P4,P24530,P32245,P41597,Q9BXB1,P35346,Q16602,P22466,P55085,P51681,P30989,Q8WXD0,P49683,P49238,Q01726,P30556
GO:MF	sodium ion transmembrane transporter activity	GO:0015081	0.00597411	2.22373	99	605	22	0.0363636	0.222222	0.0898933	9739	Q9NZQ8,Q2M3M2,Q13183,Q9UHI7,O15245,Q8WWX8,Q15858,Q14524,P43005,P54219,Q9P0L9,Q13563,Q9BZW2,Q8N130,A0PJK1,P23975,O00337,Q12908,Q695T7,P31645,Q4G0N8,P55017
GO:MF	symporter activity	GO:0015293	0.0105185	1.97805	94	605	21	0.0347107	0.223404	0.0880598	9739	Q2M3M2,Q13183,Q9UHI7,O15245,Q8WWX8,Q9UMX9,P43005,P54219,Q9BY10,Q9H015,Q9BZW2,Q8N130,A0PJK1,P23975,O00337,Q12908,A0AV02,Q695T7,P31645,Q8N697,P55017
GO:MF	solute:cation symporter activity	GO:0015294	0.00142183	2.84715	70	605	19	0.031405	0.271429	0.0923266	9739	Q2M3M2,Q13183,Q9UHI7,O15245,Q8WWX8,Q9UMX9,P43005,P54219,Q9BZW2,Q8N130,A0PJK1,P23975,O00337,Q12908,A0AV02,Q695T7,P31645,Q8N697,P55017
GO:MF	solute:sodium symporter activity	GO:0015370	0.00136977	2.86335	50	605	16	0.0264463	0.32	0.0919935	9739	Q2M3M2,Q13183,Q9UHI7,O15245,Q8WWX8,P43005,P54219,Q9BZW2,Q8N130,A0PJK1,P23975,O00337,Q12908,Q695T7,P31645,P55017
