## Supplementary material for "Contiguously-hydrophobic sequences are functionally significant throughout the human exome": Dataset S3

### Sheet: Sheet1
source	term_name	term_id	adjusted_p_value	negative_log10_of_adjusted_p_value	term_size	query_size	intersection_size	fquery	fterm	fgeom	effective_domain_size	intersections
GO:BP	establishment of localization	GO:0051234	0.000401319	3.39651	706	178	106	0.595506	0.150142	0.299015	1793	Q9HBA0,Q8IWT1,P41181,Q8WZ55,P35499,P78363,O76082,P35575,Q9NQ89,P23560,P51787,P29033,Q99519,Q96RL7,Q9UI33,Q9Y6J6,P00995,O75298,P10253,P49281,Q06495,Q04671,P04637,O95255,P08F94,Q13705,Q5T4F4,P21549,P35670,P63252,P02708,O43511,P49810,Q9UBY8,P32245,Q9BXC9,P40879,Q9NPJ1,P22413,O14746,Q8NBS3,Q9BZV2,Q9HAB3,Q70HW3,P39210,P21817,Q12887,Q02643,P21439,O14678,P41180,Q96S37,P40692,Q04844,Q9NSU2,Q8NA29,Q13608,…
GO:CC	integral component of membrane	GO:0016021	3.51264e-08	7.45437	613	178	105	0.589888	0.171289	0.31787	1797	Q9HBA0,Q8IWT1,P41181,P23942,Q8WZ55,O43909,P35499,P78363,Q14739,O76082,P35575,O95500,P51787,Q9H3H5,P29033,Q99519,Q9UI33,Q9Y6J6,O75298,P10253,P49281,Q06495,Q04671,P04637,P82279,P51648,O95255,P22607,P08F94,Q13705,Q5T4F4,P35670,O14521,P63252,P02708,O43511,P49810,Q9UBY8,Q16678,P32245,Q8NFJ6,P40879,Q9UHJ9,Q5H8C1,P22413,Q14126,Q8NBS3,Q9BZV2,Q9HAB3,Q70HW3,P39210,P21817,Q12887,Q02643,P21439,O14678,P41180,…
GO:CC	intrinsic component of membrane	GO:0031224	1.06888e-07	6.97107	622	178	105	0.589888	0.16881	0.315562	1797	Q9HBA0,Q8IWT1,P41181,P23942,Q8WZ55,O43909,P35499,P78363,Q14739,O76082,P35575,O95500,P51787,Q9H3H5,P29033,Q99519,Q9UI33,Q9Y6J6,O75298,P10253,P49281,Q06495,Q04671,P04637,P82279,P51648,O95255,P22607,P08F94,Q13705,Q5T4F4,P35670,O14521,P63252,P02708,O43511,P49810,Q9UBY8,Q16678,P32245,Q8NFJ6,P40879,Q9UHJ9,Q5H8C1,P22413,Q14126,Q8NBS3,Q9BZV2,Q9HAB3,Q70HW3,P39210,P21817,Q12887,Q02643,P21439,O14678,P41180,…
GO:BP	transport	GO:0006810	0.000339225	3.46951	685	178	104	0.58427	0.151825	0.297837	1793	Q9HBA0,Q8IWT1,P41181,Q8WZ55,P35499,P78363,O76082,P35575,Q9NQ89,P23560,P51787,P29033,Q99519,Q96RL7,Q9UI33,Q9Y6J6,P00995,O75298,P10253,P49281,Q06495,Q04671,P04637,O95255,Q13705,Q5T4F4,P21549,P35670,P63252,P02708,O43511,P49810,Q9UBY8,P32245,Q9BXC9,P40879,Q9NPJ1,P22413,O14746,Q8NBS3,Q9BZV2,Q9HAB3,Q70HW3,P39210,P21817,Q12887,Q02643,P21439,O14678,P41180,Q96S37,Q04844,Q9NSU2,Q8NA29,Q13608,P37173,P01008,…
GO:BP	ion transport	GO:0006811	0.000437701	3.35882	513	178	85	0.477528	0.165692	0.281287	1793	Q9HBA0,Q8IWT1,P41181,Q8WZ55,P35499,P78363,O76082,P35575,P23560,P51787,Q96RL7,Q9UI33,Q9Y6J6,P00995,O75298,P49281,Q06495,Q04671,P04637,Q13705,P21549,P35670,P63252,P02708,O43511,P49810,Q9UBY8,P32245,Q9BXC9,P40879,P22413,O14746,Q8NBS3,Q9BZV2,Q9HAB3,Q70HW3,P39210,P21817,Q12887,Q02643,P21439,O14678,P41180,Q96S37,Q04844,Q8NA29,Q13608,P37173,O15118,O14656,P82251,Q96BI1,P05107,O15528,P49768,Q6ZW61,Q16595,…
GO:BP	transmembrane transport	GO:0055085	3.67375e-05	4.43489	282	178	59	0.331461	0.20922	0.26334	1793	Q9HBA0,Q8IWT1,P41181,Q8WZ55,P35499,P78363,O76082,P51787,P29033,Q9UI33,Q9Y6J6,O75298,P49281,Q06495,Q04671,O95255,P35670,P63252,P02708,O43511,P49810,Q9UBY8,P40879,P22413,O14746,Q8NBS3,Q9BZV2,Q70HW3,P39210,P21817,Q12887,P21439,O14678,P41180,Q96S37,Q04844,Q8NA29,Q13608,P82251,Q96BI1,P49768,P48764,Q14654,P55017,Q12809,Q14524,P23975,O76090,Q8TDI8,P13866,Q01668,P13569,P56539,P35498,Q16281,P98161,Q09428,…
GO:CC	intrinsic component of plasma membrane	GO:0031226	1.9802e-05	4.70329	264	178	57	0.320225	0.215909	0.262944	1797	Q9HBA0,Q8IWT1,P41181,P23942,Q8WZ55,P35499,P78363,P51787,P29033,Q9UI33,Q9Y6J6,P49281,Q06495,P22607,P08F94,Q13705,P35670,P63252,P02708,O43511,P49810,Q8NFJ6,P40879,P22413,Q9HAB3,P21817,P21439,P41180,Q04844,Q8NA29,P08100,P37173,O15118,O60500,Q01726,P82251,P08514,P05107,Q16585,P49768,P08069,Q14654,P55017,Q12809,Q14524,P23975,Q8TDI8,P13866,Q01668,P13569,P56539,P35498,P98161,P01130,Q09428,P02730,P03999
GO:CC	integral component of plasma membrane	GO:0005887	1.74464e-05	4.75829	256	178	56	0.314607	0.21875	0.262336	1797	Q9HBA0,Q8IWT1,P41181,P23942,Q8WZ55,P35499,P78363,P51787,P29033,Q9UI33,Q9Y6J6,P49281,Q06495,P22607,Q13705,P35670,P63252,P02708,O43511,P49810,Q8NFJ6,P40879,P22413,Q9HAB3,P21817,P21439,P41180,Q04844,Q8NA29,P08100,P37173,O15118,O60500,Q01726,P82251,P08514,P05107,Q16585,P49768,P08069,Q14654,P55017,Q12809,Q14524,P23975,Q8TDI8,P13866,Q01668,P13569,P56539,P35498,P98161,P01130,Q09428,P02730,P03999
GO:MF	transporter activity	GO:0005215	2.63859e-07	6.57863	217	178	54	0.303371	0.248848	0.27476	1777	Q9HBA0,Q8IWT1,P41181,Q8WZ55,P35499,P78363,O76082,P51787,P29033,Q9UI33,Q9Y6J6,P49281,Q06495,Q04671,O95255,P35670,P63252,P02708,O43511,P40879,Q8NBS3,Q9BZV2,Q9HAB3,Q70HW3,P39210,P21817,Q12887,P21439,O14678,Q96S37,Q04844,Q8NA29,O15118,P82251,Q96BI1,P49768,P48764,P08069,Q14654,P55017,Q12809,Q14524,P23975,O76090,Q8TDI8,P13866,Q01668,P13569,P35498,Q16281,P98161,P04114,Q09428,P02730
GO:MF	transmembrane transporter activity	GO:0022857	4.61927e-07	6.33543	200	178	51	0.286517	0.255	0.270299	1777	Q9HBA0,Q8IWT1,P41181,Q8WZ55,P35499,P78363,O76082,P51787,P29033,Q9UI33,Q9Y6J6,P49281,Q06495,Q04671,O95255,P35670,P63252,P02708,O43511,P40879,Q8NBS3,Q9BZV2,Q9HAB3,Q70HW3,P39210,P21817,Q12887,P21439,O14678,Q96S37,Q04844,Q8NA29,P82251,Q96BI1,P49768,P48764,Q14654,P55017,Q12809,Q14524,P23975,O76090,Q8TDI8,P13866,Q01668,P13569,P35498,Q16281,P98161,Q09428,P02730
GO:BP	ion transmembrane transport	GO:0034220	0.0171921	1.76467	250	178	49	0.275281	0.196	0.232282	1793	Q9HBA0,Q8IWT1,Q8WZ55,P35499,O76082,P51787,Q9UI33,Q9Y6J6,O75298,P49281,Q06495,P35670,P63252,P02708,O43511,P49810,Q9UBY8,P40879,P22413,O14746,Q8NBS3,Q9BZV2,Q70HW3,P21817,Q12887,O14678,P41180,Q04844,Q13608,P82251,P49768,P48764,Q14654,P55017,Q12809,Q14524,P23975,O76090,Q8TDI8,P13866,Q01668,P13569,P56539,P35498,Q16281,P98161,Q09428,Q99497,P02730
GO:MF	ion transmembrane transporter activity	GO:0015075	5.84353e-05	4.23332	178	178	44	0.247191	0.247191	0.247191	1777	Q9HBA0,Q8IWT1,P41181,Q8WZ55,P35499,O76082,P51787,Q9UI33,Q9Y6J6,P49281,Q06495,Q04671,P35670,P63252,P02708,O43511,P40879,Q8NBS3,Q9BZV2,Q9HAB3,Q70HW3,P21817,Q12887,Q96S37,Q04844,Q8NA29,P82251,P49768,P48764,Q14654,P55017,Q12809,Q14524,P23975,O76090,Q8TDI8,P13866,Q01668,P13569,P35498,Q16281,P98161,Q09428,P02730
GO:MF	inorganic molecular entity transmembrane transporter activity	GO:0015318	0.000142449	3.84634	163	178	41	0.230337	0.251534	0.240702	1777	Q9HBA0,Q8IWT1,P41181,Q8WZ55,P35499,P51787,Q9UI33,Q9Y6J6,P49281,Q06495,Q04671,P35670,P63252,P02708,O43511,P40879,Q8NBS3,Q9BZV2,Q70HW3,P21817,Q12887,Q04844,Q8NA29,P82251,P49768,P48764,Q14654,P55017,Q12809,Q14524,P23975,O76090,Q8TDI8,P13866,Q01668,P13569,P35498,Q16281,P98161,Q09428,P02730
GO:MF	cation transmembrane transporter activity	GO:0008324	0.000615072	3.21107	126	178	34	0.191011	0.269841	0.22703	1777	Q9HBA0,Q8IWT1,P35499,O76082,P51787,Q9UI33,Q9Y6J6,P49281,Q06495,Q04671,P35670,P63252,P02708,Q8NBS3,Q70HW3,P21817,Q12887,Q96S37,Q04844,Q8NA29,P49768,P48764,Q14654,P55017,Q12809,Q14524,P23975,Q8TDI8,P13866,Q01668,P35498,Q16281,P98161,Q09428
GO:MF	inorganic cation transmembrane transporter activity	GO:0022890	0.0180493	1.74354	117	178	30	0.168539	0.25641	0.207883	1777	Q9HBA0,Q8IWT1,P35499,P51787,Q9UI33,Q9Y6J6,P49281,Q06495,P35670,P63252,P02708,Q8NBS3,P21817,Q12887,Q04844,Q8NA29,P49768,P48764,Q14654,P55017,Q12809,Q14524,P23975,Q8TDI8,P13866,Q01668,P35498,Q16281,P98161,Q09428
GO:MF	passive transmembrane transporter activity	GO:0022803	0.0076222	2.11792	95	178	27	0.151685	0.284211	0.207631	1777	Q9HBA0,Q8IWT1,P41181,Q8WZ55,P35499,P51787,P29033,Q9UI33,Q9Y6J6,P63252,P02708,Q8NBS3,P39210,P21817,Q04844,P49768,Q14654,Q12809,Q14524,O76090,Q8TDI8,Q01668,P13569,P35498,Q16281,P98161,Q09428
GO:MF	channel activity	GO:0015267	0.0076222	2.11792	95	178	27	0.151685	0.284211	0.207631	1777	Q9HBA0,Q8IWT1,P41181,Q8WZ55,P35499,P51787,P29033,Q9UI33,Q9Y6J6,P63252,P02708,Q8NBS3,P39210,P21817,Q04844,P49768,Q14654,Q12809,Q14524,O76090,Q8TDI8,Q01668,P13569,P35498,Q16281,P98161,Q09428
GO:MF	metal ion transmembrane transporter activity	GO:0046873	0.00722582	2.14111	89	178	26	0.146067	0.292135	0.206571	1777	Q9HBA0,Q8IWT1,P35499,P51787,Q9UI33,Q9Y6J6,P49281,Q06495,P35670,P63252,Q8NBS3,P21817,Q8NA29,P49768,P48764,Q14654,P55017,Q12809,Q14524,P23975,Q8TDI8,P13866,Q01668,P35498,P98161,Q09428
GO:MF	ion channel activity	GO:0005216	0.0222829	1.65203	82	178	24	0.134831	0.292683	0.198653	1777	Q9HBA0,Q8IWT1,Q8WZ55,P35499,P51787,Q9UI33,Q9Y6J6,P63252,P02708,Q8NBS3,P21817,Q04844,P49768,Q14654,Q12809,Q14524,O76090,Q8TDI8,Q01668,P13569,P35498,Q16281,P98161,Q09428
GO:MF	cation channel activity	GO:0005261	0.0354774	1.45005	67	178	21	0.117978	0.313433	0.192297	1777	Q9HBA0,Q8IWT1,P35499,P51787,Q9UI33,Q9Y6J6,P63252,P02708,Q8NBS3,P21817,Q04844,P49768,Q14654,Q12809,Q14524,Q8TDI8,Q01668,P35498,Q16281,P98161,Q09428
